# Evaluation of ChIC-based data requires normalization that properly retains signal-to-noise ratios

**DOI:** 10.1101/2021.08.14.456176

**Authors:** Bofeng Liu, Fengling Chen, Wei Xie

## Abstract

Several chromatin immunocleavage-based (ChIC) methods using Tn5 transposase have been developed to profile histone modifications and transcription factors bindings^1-5^. A recent preprint by Wang et al. raised potential concerns that these methods are prone to open chromatin bias^6^. While the authors are appreciated for alerting the community for this issue, it has been previously described and discussed by Henikoff and colleagues in the original CUT&Tag paper^3,7^. However, as described for CUT&Tag^3^, the signal-to-noise ratio is essential for Tn5-based profiling methods and all antibody-based enrichment assays. Based on this notion, we would like to point out a major analysis issue in Wang et al. that caused a complete loss or dramatic reduction of enrichment at true targets for datasets generated by Tn5-based methods, which in turn artificially enhanced the relative enrichment of potential open chromatin bias. Such analysis issue is caused by distinct background normalizations used towards ChIP-based (chromatin immunoprecipitation) data and Tn5-based data in Wang et al. Only the normalization for Tn5-based data, but not ChIP-seq based data, yielded such effects. Distortion of such signal-to-noise ratio would consequently lead to misleading results.
