## Supplemental Table 1 for "Evaluation of ChIC-based data requires normalization that properly retains signal-to-noise ratios"

### Sheet: Sheet1
Method	Sample name	Data source	Accession
CoBATCH	2k_mESC	GEO	GSM3711220
CoBATCH	IgG_2k_mESC_rep1	GEO	GSM3893775
CoBATCH	IgG_2k_mESC_rep2	GEO	GSM3893776
CUT&Tag	2k_mESC_rep1	GEO	GSM4476407
CUT&Tag	2k_mESC_rep2	GEO	GSM4476406
Stacc-seq	2k_mESC_rep1	GEO	GSM4010607
Stacc-seq	2k_mESC_rep2	GEO	GSM4010608
Stacc-seq	IgG_mESC	GEO	GSM4010609
itChIP-seq	10k_mESC_rep1	GEO	GSM3609659
itChIP-seq	10k_mESC_rep2	GEO	GSM3609660
itChIP-seq	input	GEO	GSM3609658
ULI-NChIP	500_mESC_rep1	GEO	GSM2082708
ULI-NChIP	500_mESC_rep2	GEO	GSM2082709
ULI-NChIP	500_mESC_rep3	GEO	GSM2082710
ULI-NChIP	500_mESC_rep4	GEO	GSM2082711
ULI-NChIP	input	GEO	GSM2082705
ChIP-seq	mESC_rep1	GEO	GSM2472743
ChIP-seq	mESC_rep2	GEO	GSM2472744
ChIP-seq	input	GEO	GSM2472755
ATAC-seq	50k_mESC	GEO	GSM2156965
